# Quantitative Mining of Compositional Heterogeneity in Cryo-EM Datasets of Ribosome Assembly Intermediates

**DOI:** 10.1101/2021.06.23.449614

**Authors:** Jessica N. Rabuck-Gibbons, Dmitry Lyumkis, James R. Williamson

## Abstract

Macromolecular complexes are dynamic entities whose function is often intertwined with their many structural configurations. Single particle cryo-electron microscopy (cryo-EM) offers a unique opportunity to characterize macromolecular structural heterogeneity by virtue of its ability to place distinct populations into different groups through computational classification. However, current workflows are limited, and there is a dearth of tools for surveying the heterogeneity landscape, quantitatively analyzing heterogeneous particle populations after classification, deciding how many unique classes are represented by the data, and accurately cross-comparing reconstructions. Here, we develop a workflow that contains discovery and analysis modules to quantitatively mine cryo-EM data for a set of structures with maximal diversity. This workflow was applied to a dataset of *E. coli* 50S ribosome assembly intermediates, which is characterized by significant structural heterogeneity. We identified new branch points in the assembly process and characterized the interactions of an assembly factor with immature intermediates. While the tools described here were developed for ribosome assembly, they should be broadly applicable to the analysis of other heterogeneous cryo-EM datasets.
