## Supplemental Table 1 for "Quantitative Mining of Compositional Heterogeneity in Cryo-EM Datasets of Ribosome Assembly Intermediates"

### Sheet: final
Name	Number (Fig 7)	# of particles	Resolution	SCF	3DFSC sphericity	Resolution image	3DFSC figure	Euler angle Figure
L17all_round2from1_round3from1_r1	20	4471	5.55	0.758	0.843
L17all_round2from1_round3from1_round4from2_r1	16	2191	5.32	0.641	0.779
L17all_round2from1_round3from1_round4from2_r2	15	2209	4.93	0.474	0.765
L17all_round2from1_round3from2_round4from1_r1	17	1286	6.02	0.51	0.794
L17all_round2from1_round3from2_round4from1_r2	27	2598	4.54	0.745	0.823
L17all_round2from1_round3from2_round4from2_round5from1	9	2615	5.06	0.665	0.802
L17all_round2from1_round3from2_round4from2_round5from2	8	1828	5.56	0.567	0.796
L17all_round2from1_round3from3_round4from1_round5from1	21	4861	4	0.822	0.887
L17all_round2from1_round3from3_round4from1_round5from2	23	8349	4.93	0.897	0.879
L17all_round2from1_round3from3_round4from2	22	3336	5.38	0.908	0.883
L17all_round2from2_round3from1_round4from1	40	1719	5.38	0.784	0.732
L17all_round2from2_round3from1_round4from2	35	1788	7.21	0.823	0.77
L17all_round2from2_round3from2_round4from1_round5from1	39	1452	7.75	0.916	0.83
L17all_round2from2_round3from2_round4from1_round5from2	37	3013	5.43	0.936	0.817
L17all_round2from2_round3from2_round4from2	38	4818	6.14	0.915	0.895
L17all_round2from2_round3from3_round4from1	41	2054	6.15	0.878	0.766
L17all_round2from2_round3from3_round4from2	41	3134	6.31	0.859	0.836
L17all_round2from3_round3from1_round4from1_round5from1_round6from1	19	1617	9.24	0.853	0.762
L17all_round2from3_round3from1_round4from1_round5from1_round6from2	18	813	6.57	0.621	0.795
L17all_round2from3_round3from1_round4from2	28	4024	4.84	0.808	0.876
L17all_round2from3_round3from1_round4from1_round5from2	29	4642	6.02	0.924	0.928
L17all_round2from3_round3from3_round4from1_round5from1	25	6690	3.17	0.814	0.84
L17all_round2from3_round3from3_round4from1_round5from2	26	3368	6.96	0.806	0.869
L17all_round2from3_round3from3_round4from2	24	6447	4.49	0.799	0.877
L17all_round2from4_round3from1_round4from1_round5from1	2	1522	6.38	0.809	0.805
L17all_round2from4_round3from1_round4from1_round5from2	3	2841	7.25	0.911	0.801
L17all_round2from4_round3from1_round4from2	12	2956	6.88	0.873	0.809
L17all_round2from4_round3from2_round4from1_round5from1	14	1928	7.59	0.739	0.859
L17all_round2from4_round3from2_round4from1_round5from2	13	1844	8.45	0.785	0.858
L17all_round2from4_round3from2_round4from2_round5from1	11	3834	7.1	0.855	0.709
L17all_round2from4_round3from2_round4from2_round5from2	10	558	9.25	0.585	0.739
L17all_round2from4_round3from3_round4from1_round5from1	4	3538	4.18	0.86	0.912
L17all_round2from4_round3from3_round4from1_round5from2	5	3243	4.91	0.89	0.871
L17all_round2from4_round3from3_round4from2_round5from1	6	1541	7.68	0.924	0.795
L17all_round2from4_round3from3_round4from2_round5from2	7	994	8.8	0.836	0.938
L17all_round2from5_round3from1_round4from1_round5from1	33	2783	6.64	0.891	0.756
L17all_round2from5_round3from1_round4from1_round5from2	36	2285	8.04	0.752	0.75
L17all_round2from5_round3from1_round4from2	34	5068	4.27	0.86	0.898
L17all_round2from5_round3from2_round4from1	32	2149	6.32	0.948	0.809
L17all_round2from5_round3from2_round4from2	31	1430	8.49	0.815	0.747
L17all_round2from5_round3from3_round4from1	1	7062	8.92	0.929	0.862
L17all_round2from5_round3from3_round4from2	30	4283	6.58	0.918	0.962
